# Probabilistic mapping of sub-genic intolerance reveals functional and disease-critical protein regions

**DOI:** 10.64898/2026.09.13.745535

**Authors:** Constantine Stavrianidis, Yuncheng Duan, Grace E. Rhodes, Tristan J. Hayeck, William H. Majoros, Andrew S. Allen

## Abstract

Different regions of genes perform distinct functions and vary in their importance to human health. Evolutionary intolerance provides a powerful means of identifying regions where disruptive mutations are under strong purifying selection, informing genetic disease discovery and variant interpretation. However, estimating intolerance in small sub-genic regions from population variation alone is underpowered and unstable. We present PRIME, a Bayesian model that stabilizes estimates of regional missense intolerance by sharing information hierarchically across regions. Importantly, PRIME produces a full joint posterior across all genes, allowing complex inferential questions that are difficult or impossible to address with existing approaches to be answered. We utilize this to identify regions enriched for pathogenic and experimentally deleterious missense variants, improve prioritization of Mendelian disease genes by focusing on their most intolerant regions, and uncover conserved patterns of purifying selection across protein families. Integrating PRIME with existing computational variant predictors improves pathogenicity prediction, demonstrating that regional missense intolerance provides complementary information for clinical variant interpretation.
