## Supplementary Data 1-8 for "Probabilistic mapping of sub-genic intolerance reveals functional and disease-critical protein regions": Supplementary Data 3.xlsx

### Sheet: Domains
gene_id	gene_name	n_subregions	observed_b1	pval_raw	pval_BH_adj
ENSG00000169252	ADRB2	3	14.0348	9.999e-05	0.000337466
ENSG00000165806	CASP7	3	4.24407	9.999e-05	0.000337466
ENSG00000160791	CCR5	3	6.35161	9.999e-05	0.000337466
ENSG00000123143	PKN1	11	7.73047	9.999e-05	0.000337466
ENSG00000132170	PPARG	5	37.3013	9.999e-05	0.000337466
ENSG00000170836	PPM1D	3	4.56969	9.999e-05	0.000337466
ENSG00000171862	PTEN	3	4.53549	9.999e-05	0.000337466
ENSG00000108061	SHOC2	6	2.02278	9.999e-05	0.000337466
ENSG00000132155	RAF1	7	1.19289	0.00049995	0.00149985
ENSG00000036473	OTC	5	6.18542	0.00129987	0.00350965
ENSG00000164305	CASP3	2	28.6119	0.0266973	0.0655298
ENSG00000141458	NPC1	5	2.56734	0.0447955	0.10079
ENSG00000012048	BRCA1	5	7.67193	0.0488951	0.101551

### Sheet: Exons
gene_id	gene_name	n_subregions	observed_b1	pval_raw	pval_BH_adj
ENSG00000164305	CASP3	2	2.70993	9.999e-05	0.00029997
ENSG00000165806	CASP7	3	10.1601	9.999e-05	0.00029997
ENSG00000141458	NPC1	5	2.47078	9.999e-05	0.00029997
ENSG00000036473	OTC	5	2.01978	9.999e-05	0.00029997
ENSG00000132170	PPARG	5	8.54615	9.999e-05	0.00029997
ENSG00000170836	PPM1D	3	1.77802	9.999e-05	0.00029997
ENSG00000171862	PTEN	3	2.02426	9.999e-05	0.00029997
ENSG00000108061	SHOC2	6	0.628223	9.999e-05	0.00029997
ENSG00000197122	SRC	6	4.74121	9.999e-05	0.00029997
ENSG00000116030	SUMO1	2	1.53566	9.999e-05	0.00029997
ENSG00000012048	BRCA1	5	2.09034	0.00109989	0.0029997
ENSG00000196511	TPK1	4	0.551091	0.020498	0.0509949
ENSG00000198668	CALM1	3	1.19254	0.0220978	0.0509949
