## Supplementary Data 1-8 for "Probabilistic mapping of sub-genic intolerance reveals functional and disease-critical protein regions": Supplementary Data 5.xlsx

### Sheet: Domains
HGNC_family_id	HGNC_family_name	testable_genes	significant_genes	fold_enrichment	pval_Holm_adj
294	Ion channels by gating mechanism	105	52	2.56114	2.23217e-12
178	Voltage-gated ion channels	67	37	2.85592	7.94071e-11
177	Ion channels	139	61	2.26952	9.00083e-10
292	Ion channels by channel type	89	41	2.38239	5.16848e-09
274	Potassium voltage-gated channels	20	16	4.13723	3.54137e-08
484	Chromatin modifying enzymes	38	21	2.85795	7.43073e-05
1203	Sodium voltage-gated channel alpha subunits	8	7	4.52509	0.000130529
183	Potassium channels	39	19	2.51946	0.000175357
26	Zinc fingers	199	65	1.68919	0.000238189
184	Sodium voltage-gated channels	9	7	4.0223	0.000733965
250	Cyclic nucleotide gated channels	7	6	4.43274	0.00179461
179	Sodium channels	12	8	3.44769	0.00221042
161	Ligand gated ion channels	38	15	2.04139	0.00305187
516	Homeoboxes	59	25	2.19133	0.0032591
487	Histone lysine methyltransferases	16	9	2.90899	0.00331625
1201	Glutamate ionotropic receptor NMDA type subunits	4	4	5.17153	0.00554291
1512	Calcium voltage-gated channel alpha1 subunits	9	6	3.44769	0.00753756
485	Lysine demethylases	13	7	2.78467	0.0113024
284	Glutamate ionotropic receptors	11	7	3.29098	0.0124732
88	PHD finger proteins	33	15	2.3507	0.012817
486	Lysine acetyltransferases	9	5	2.87307	0.0168151
82	GATA zinc finger domain containing	8	6	3.87865	0.023014
182	Calcium channels	17	8	2.43366	0.0347651
253	Calcium voltage-gated channel subunits	11	6	2.82084	0.0388186

### Sheet: Exons
HGNC_family_id	HGNC_family_name	testable_genes	significant_genes	fold_enrichment	pval_Holm_adj
294	Ion channels by gating mechanism	102	57	3.15977	1.80554e-18
177	Ion channels	129	63	2.76141	9.72717e-15
178	Voltage-gated ion channels	64	38	3.35725	1.05929e-13
292	Ion channels by channel type	78	41	2.97214	1.43345e-12
1203	Sodium voltage-gated channel alpha subunits	8	8	5.65432	1.83756e-06
161	Ligand gated ion channels	38	19	2.82716	4.74043e-06
183	Potassium channels	30	17	3.20412	9.50149e-06
184	Sodium voltage-gated channels	9	8	5.02606	2.09526e-05
1512	Calcium voltage-gated channel alpha1 subunits	9	8	5.02606	2.09526e-05
274	Potassium voltage-gated channels	16	11	3.88735	4.48396e-05
179	Sodium channels	12	9	4.24074	0.000105897
182	Calcium channels	17	11	3.65868	0.000105897
26	Zinc fingers	200	62	1.75284	0.000137488
253	Calcium voltage-gated channel subunits	11	8	4.11223	0.000365794
562	Gamma-aminobutyric acid (GABA) receptors	11	9	4.62626	0.000590109
563	Gamma-aminobutyric acid type A receptor subunits	9	7	4.39781	0.00108448
1604	BAF complex subunits	13	8	3.47958	0.00153074
487	Histone lysine methyltransferases	16	9	3.18056	0.00167749
484	Chromatin modifying enzymes	39	18	2.60969	0.00319314
255	Potassium calcium-activated channels	4	4	5.65432	0.00387923
1201	Glutamate ionotropic receptor NMDA type subunits	4	4	5.65432	0.00387923
3341	ATP-dependent chromatin remodeling complexes	28	14	2.82716	0.00809988
2091	SWI/SNF related BAF chromatin remodeling complexes	15	8	3.01564	0.0109686
82	GATA zinc finger domain containing	8	6	4.24074	0.0169577
280	Gamma-aminobutyric acid type B receptor subunits	2	2	5.65432	0.0312326
485	Lysine demethylases	13	6	2.60969	0.033311
284	Glutamate ionotropic receptors	11	6	3.08418	0.043161
