## Supplementary Data 1-8 for "Probabilistic mapping of sub-genic intolerance reveals functional and disease-critical protein regions": Supplementary Data 7.xlsx

### Sheet: Kv_channels
gene_name	posterior_mean_diff	prop_mcmc_samples_below_zero
KCNC1	-0.22389	1
KCNA1	-0.202069	0.9999
KCNC2	-0.191061	0.9997
KCNV1	-0.150356	0.99745
KCNA2	-0.146561	0.9937
KCND3	-0.136212	0.9913
KCNA6	-0.126331	0.9967
KCNF1	-0.123413	0.9947
KCND2	-0.12223	0.98955
KCNA4	-0.0976987	0.97975
KCNB1	-0.091099	0.9193
KCNA3	-0.0828186	0.94795
KCNC3	-0.0810149	0.9584
KCND1	-0.0638094	0.86035
KCNG2	-0.0617948	0.96115
KCNA5	-0.0594542	0.94195
KCNB2	-0.0510344	0.80565
KCNG1	-0.0506158	0.85875
KCNA10	-0.049183	0.90925
KCNQ1	-0.0465951	0.86655
KCNG3	-0.031721	0.77585
KCNC4	-0.0312509	0.7795
KCNS1	-0.0241357	0.724
KCNG4	-0.0184694	0.7136
KCNS3	-0.0172624	0.6607
KCNS2	-0.015422	0.64155
KCNV2	-0.000103839	0.5026
KCNA7	0.0343532	0.1768

### Sheet: ligand_gated_channels
gene_name	posterior_mean_diff	prop_mcmc_samples_below_zero
GABRA3	-0.119032	0.93665
GABRB2	-0.107139	0.99555
GLRA1	-0.0944304	0.9935
GABRA4	-0.0931333	0.99455
GABRA2	-0.0892933	0.95805
GABRB1	-0.0659637	0.96495
CHRNG	-0.0559199	0.821925
GABRB3	-0.0542861	0.916
GABRP	-0.0346778	0.84995
GABRA1	-0.033531	0.78065
CHRNA9	-0.0308812	0.7723
GABRR2	-0.0287044	0.8277
HTR3A	-0.0203629	0.7277
GABRG3	-0.0171755	0.67385
GLRA3	-0.0141529	0.61545
ZACN	-0.00866765	0.6075
HTR3D	-0.00833028	0.5814
GABRR3	-0.00688795	0.57805
GABRE	-0.00618772	0.5495
CHRND	-0.00554	0.5666
GABRA6	-0.00383354	0.55425
GLRA2	-0.00128081	0.48865
CHRNA5	-0.0011345	0.503325
HTR3B	0.00295134	0.46715
GLRB	0.00748111	0.42245
GABRG1	0.00896041	0.40465
GABRG2	0.0112555	0.39805
GABRR1	0.0114727	0.35965
CHRNA1	0.015429	0.374625
CHRNB1	0.0163306	0.350425
CHRNA7	0.0174919	0.4444
CHRNA10	0.0207399	0.300925
CHRNA2	0.0236842	0.30045
CHRNA4	0.0239453	0.330125
CHRNB4	0.0244236	0.308125
GABRA5	0.0279386	0.2309
CHRNA3	0.0325183	0.228225
CHRNB2	0.0341343	0.2442
CHRNE	0.0343135	0.23025
GABRD	0.0364629	0.13275
GABRQ	0.0399886	0.2972
CHRNB3	0.0459637	0.1662
CHRNA6	0.0533323	0.101925
HTR3E	0.0608349	0.0463
HTR3C	0.0880312	0.00805

### Sheet: homeobox_proteins
gene_name	posterior_mean_diff	prop_mcmc_samples_below_zero
MEIS1	-0.241439	0.996525
PBX1	-0.226889	0.99645
PBX3	-0.209684	0.999575
DLX1	-0.167847	0.995925
SIX3	-0.158571	0.989375
MEIS2	-0.154575	0.915775
EN1	-0.141224	0.970725
SHOX2	-0.134414	0.992925
POU5F1	-0.126903	0.875733
ALX1	-0.126233	0.9922
DLX6	-0.125069	0.975925
NKX2-2	-0.120566	0.990425
UNCX	-0.114461	0.9901
NKX1-1	-0.110443	0.94485
LHX5	-0.109931	0.91794
ISL1	-0.108137	0.92038
LHX2	-0.107379	0.93545
ISL2	-0.101477	0.94658
MKX	-0.101202	0.972325
ADNP	-0.0876709	0.8825
IRX5	-0.0869316	0.94655
HNF1A	-0.0864871	0.914338
HOXB1	-0.0857792	0.944125
SIX4	-0.0831616	0.894025
HOXB5	-0.0793018	0.91895
PAX6	-0.0787568	0.769162
OTX1	-0.0782493	0.912025
OTP	-0.0771864	0.928725
ESX1	-0.0771772	0.89375
BARHL2	-0.0758116	0.9267
PBX2	-0.0751618	0.927725
POU3F2	-0.07326	0.774683
LHX6	-0.0730304	0.69226
NKX6-1	-0.0729134	0.881275
NKX2-5	-0.0720372	0.9532
CUX1	-0.0709948	0.808856
HMX3	-0.0707523	0.872175
HESX1	-0.0691098	0.835275
SATB2	-0.0690022	0.770256
HMBOX1	-0.0684636	0.770412
EMX2	-0.0679505	0.881225
POU4F3	-0.0671457	0.79135
TLX3	-0.0668169	0.872275
POU4F1	-0.065981	0.749337
HOXD3	-0.0645334	0.932
OTX2	-0.0641882	0.74695
LHX1	-0.0629929	0.84265
LBX1	-0.0624449	0.886075
PHOX2B	-0.0588449	0.845275
SIX5	-0.0580666	0.863325
HLX	-0.0572968	0.88945
POU3F4	-0.0564252	0.623
MIXL1	-0.056022	0.863325
POU3F3	-0.0558036	0.636233
ARX	-0.0556983	0.74845
PITX1	-0.0552524	0.8652
POU3F1	-0.0551632	0.71545
LHX4	-0.0538534	0.79497
PKNOX2	-0.0538304	0.86425
HOXA10	-0.0530406	0.8214
VAX1	-0.051782	0.79815
POU2F2	-0.051777	0.718662
MNX1	-0.0514564	0.884725
LHX9	-0.0513694	0.78602
GSX1	-0.0491376	0.851825
CDX2	-0.0490414	0.835525
HOXC6	-0.0479455	0.81955
ZHX3	-0.0471994	0.737101
DLX2	-0.046751	0.818075
ZHX1	-0.0462461	0.713041
ZFHX3	-0.0462213	0.809228
NANOG	-0.0457549	0.7258
PDX1	-0.0453507	0.843975
NKX6-3	-0.0446056	0.78085
LHX8	-0.0441138	0.72695
HOXB4	-0.0430094	0.755275
TGIF2LX	-0.042702	0.699375
CUX2	-0.0424812	0.725313
PITX2	-0.0422879	0.7585
LMX1B	-0.0419429	0.76302
NKX6-2	-0.0412354	0.675375
MEOX2	-0.0409307	0.8048
NKX2-1	-0.039856	0.799925
HOXB3	-0.0388378	0.835925
HOXB2	-0.0366828	0.818025
MSX2	-0.036404	0.772425
PAX3	-0.0363471	0.71676
GSC	-0.0356383	0.68405
PAX7	-0.0354547	0.71964
GBX2	-0.0353896	0.771225
IRX1	-0.0350058	0.727175
HHEX	-0.0345076	0.7217
IRX3	-0.0341033	0.745475
ISX	-0.0340421	0.74355
EMX1	-0.0336795	0.745725
ALX4	-0.0324497	0.736425
BSX	-0.0322598	0.751225
HOXC8	-0.0318465	0.72455
PBX4	-0.0313608	0.752425
ZEB1	-0.0311351	0.68914
CDX4	-0.0311293	0.6451
NKX2-3	-0.0307317	0.72695
ZFHX4	-0.0294225	0.722582
ALX3	-0.0292604	0.73735
HNF1B	-0.0290245	0.680612
NOBOX	-0.0289675	0.73665
PRRX2	-0.0282335	0.694975
PAX4	-0.0276833	0.695075
MSX1	-0.027619	0.73195
TLX2	-0.026533	0.700775
HOXD13	-0.0250847	0.63175
EVX1	-0.0247448	0.6843
ONECUT1	-0.0244554	0.6793
SIX1	-0.0244444	0.66965
BARX2	-0.0232003	0.674725
PRRX1	-0.0227574	0.655525
ZFHX2	-0.0227452	0.68708
GBX1	-0.0225311	0.654025
HOXA13	-0.0221299	0.688
NKX3-1	-0.0211664	0.6716
HOXB6	-0.0210605	0.620125
NKX2-8	-0.0207052	0.67025
IRX4	-0.0203942	0.6636
HOXA2	-0.0202348	0.652075
ARGFX	-0.0195553	0.6482
HOXC10	-0.0180954	0.60205
DRGX	-0.0156874	0.6195
HOXC4	-0.015092	0.5967
NKX2-4	-0.0149711	0.6456
POU2F3	-0.0148792	0.604712
DMBX1	-0.0143057	0.625
HOXC9	-0.0140419	0.558875
HOXB8	-0.0138207	0.59535
DLX5	-0.013641	0.596825
DUXB	-0.0134701	0.546667
SATB1	-0.0111107	0.570728
EVX2	-0.010858	0.568825
POU5F1B	-0.0108546	0.576267
SIX6	-0.00963815	0.54225
NKX1-2	-0.00834902	0.572875
VSX1	-0.00787093	0.564175
MEOX1	-0.00715077	0.566025
SHOX	-0.00562399	0.54235
CERS4	-0.00525419	0.54775
RHOXF2B	-0.00456907	0.5067
PITX3	-0.00428267	0.542125
DLX4	-0.00330479	0.519425
HOXA11	-0.00258017	0.5633
HOXD9	-0.00214903	0.46935
LMX1A	-0.0017334	0.51156
DBX1	-0.00172206	0.5131
NANOGP8	-0.00159154	0.511625
POU6F2	-0.00153248	0.502517
IRX2	-0.000476189	0.502825
HOXA5	0.000149673	0.449375
POU5F2	0.000527912	0.49935
GSX2	0.00141294	0.488625
HOXA7	0.00160891	0.486075
CERS5	0.00163169	0.483425
BARHL1	0.00183497	0.488925
TLX1	0.00191057	0.517075
POU4F2	0.00209261	0.502613
RAX	0.00274013	0.4723
DLX3	0.00521596	0.46895
EN2	0.00527629	0.468275
HMX1	0.00527951	0.458875
DBX2	0.00606059	0.44015
BARX1	0.0065063	0.44725
HOXD10	0.0065813	0.527475
LHX3	0.00706553	0.47742
GSC2	0.00745818	0.42155
CRX	0.00762308	0.445325
VAX2	0.00803371	0.419
HOXC5	0.00834208	0.425425
PKNOX1	0.0090965	0.430125
HMX2	0.00969983	0.404525
HOXB9	0.0106667	0.419025
HOMEZ	0.0106843	0.450663
MEIS3	0.0112916	0.407025
SIX2	0.0129835	0.435975
TGIF1	0.0135245	0.390975
ZHX2	0.0141607	0.427523
VSX2	0.0157769	0.357275
HOXA3	0.0168868	0.37225
HOXA4	0.0170975	0.351775
HOXA1	0.017922	0.417575
RAX2	0.019194	0.38485
LBX2	0.0208042	0.34155
HOPX	0.0210269	0.403325
HOXA9	0.0210838	0.341125
POU1F1	0.0213084	0.394112
NKX3-2	0.0216367	0.305575
RHOXF1	0.0218738	0.40115
HOXD4	0.0223829	0.3202
HOXC13	0.0227632	0.335875
SEBOX	0.0245272	0.3339
POU2F1	0.0245946	0.359413
PROP1	0.0258096	0.31545
HOXC11	0.0265481	0.2928
CERS2	0.0270645	0.295775
HOXA6	0.0293034	0.273475
TPRX2	0.0297728	0.3577
HOXD12	0.0304158	0.260125
IRX6	0.0308713	0.239925
NOTO	0.0322182	0.275125
RHOXF2	0.0332471	0.37815
HOXD1	0.0353638	0.25705
HOXD8	0.0355162	0.233125
LEUTX	0.0374285	0.478925
HDX	0.0396282	0.345167
HOXB13	0.0396429	0.24165
CERS3	0.0399206	0.242725
HOXC12	0.0442479	0.211325
CDX1	0.0451268	0.15675
HOXD11	0.0483467	0.1836
TPRX1	0.0488942	0.2676
ZEB2	0.052636	0.42516
TGIF2	0.0545944	0.16405
DUXA	0.0580044	0.2522
CERS6	0.0583504	0.175075
ONECUT2	0.0583578	0.176483
DPRX	0.0589176	0.195775
POU6F1	0.0623544	0.201283
ONECUT3	0.0627769	0.1368
PHOX2A	0.0667473	0.0699
VENTX	0.0774335	0.054275
HOXB7	0.0946745	0.0717

### Sheet: rbm_proteins
gene_name	posterior_mean_diff	prop_mcmc_samples_below_zero
SRSF4	-0.27526	0.999975
HNRNPC	-0.231651	0.95025
RBMX	-0.184712	0.929
U2AF2	-0.183818	0.872912
SRSF3	-0.173111	0.938075
RBM14	-0.169558	0.999875
CSTF2T	-0.162713	0.97076
EIF4H	-0.152698	0.9927
SRSF1	-0.150347	0.933662
RBM3	-0.140508	0.97445
RBMX2	-0.140036	0.866925
SRSF2	-0.129418	0.8655
SRSF10	-0.128922	0.828975
RBM25	-0.124357	0.953717
SRSF5	-0.124246	0.903763
HNRNPA1	-0.121808	0.8695
HNRNPA0	-0.121506	0.843817
CPSF6	-0.120627	0.9766
SYNCRIP	-0.1189	0.86225
SRSF7	-0.118445	0.894288
SF3B4	-0.116827	0.821863
TARDBP	-0.114344	0.811338
RNPS1	-0.113955	0.9982
ELAVL4	-0.109483	0.889408
SETD1B	-0.104501	0.900583
HNRNPA2B1	-0.10111	0.8073
HNRNPDL	-0.100939	0.924562
ZRSR2	-0.0995169	0.852325
PUF60	-0.098764	0.890883
SNRNP70	-0.0959972	0.89715
SFPQ	-0.0946716	0.865169
HNRNPF	-0.0915244	0.914425
TAF15	-0.0908369	0.96145
IGF2BP1	-0.0874424	0.869014
HNRNPR	-0.086249	0.776233
RBM10	-0.0849786	0.868644
RBM15	-0.0842663	0.846464
CIRBP	-0.0839743	0.851675
SETD1A	-0.0831081	0.926383
RBFOX1	-0.0829361	0.972525
RBPMS	-0.0815696	0.8917
CELF5	-0.0802166	0.831561
SRSF6	-0.0786974	0.775637
SREK1	-0.0767551	0.8583
PTBP1	-0.0765323	0.807662
HNRNPH1	-0.0730436	0.830433
U2SURP	-0.0728218	0.824256
TRA2A	-0.0720417	0.833975
NONO	-0.070337	0.733688
MSI1	-0.0694919	0.781992
CELF4	-0.0691012	0.824961
ENOX1	-0.0690562	0.919325
FUS	-0.0690063	0.809375
RBM46	-0.0661085	0.728978
HNRNPA3	-0.0646038	0.721433
IGF2BP2	-0.0645553	0.784182
HNRNPH2	-0.0627839	0.728439
EIF3G	-0.0615076	0.94005
RBPMS2	-0.0611728	0.880175
HNRNPD	-0.0577928	0.797063
RBM15B	-0.0565241	0.793387
RBM24	-0.0545497	0.783675
RBM39	-0.0525507	0.609067
RBM4	-0.0522322	0.717244
PTBP3	-0.0511717	0.763972
PABPC1	-0.0508568	0.6776
SRSF11	-0.0497534	0.8113
RALYL	-0.0494443	0.7988
HNRNPM	-0.0490175	0.729672
RBM4B	-0.0466441	0.748931
UHMK1	-0.0447037	0.74447
RBM5	-0.0437975	0.671394
MSI2	-0.0428646	0.709067
MTHFSD	-0.0420593	0.7888
CNOT4	-0.0410265	0.664367
SCAF4	-0.0410009	0.78425
CELF3	-0.0397121	0.721992
HNRNPAB	-0.0396094	0.771913
HNRNPL	-0.0385557	0.671937
RBM18	-0.0381295	0.723675
PPIE	-0.0380706	0.82865
CELF2	-0.0376365	0.663833
HNRNPA1L2	-0.0364879	0.72855
SNRPA	-0.0364463	0.720437
HNRNPLL	-0.0361641	0.65251
CPSF7	-0.0358752	0.7668
TIAL1	-0.035486	0.653225
RBM6	-0.035233	0.71016
CPEB2	-0.0350638	0.6576
ELAVL1	-0.0348014	0.68855
RBFOX2	-0.0347789	0.6457
SPEN	-0.0343593	0.680952
PSPC1	-0.0333276	0.627006
RBFOX3	-0.0328901	0.73415
SCAF8	-0.0327941	0.6745
ELAVL2	-0.0327421	0.709408
CPEB3	-0.0324486	0.646606
PABPN1	-0.0317099	0.7305
RBM33	-0.0314543	0.727375
HNRNPCL1	-0.028856	0.721
ELAVL3	-0.0286965	0.647183
POLDIP3	-0.028096	0.696175
RAVER1	-0.0277158	0.653104
PPRC1	-0.0276505	0.719925
RBM7	-0.0276173	0.72285
A1CF	-0.0257859	0.657543
CPEB4	-0.0249593	0.608563
RBM27	-0.0240709	0.67465
G3BP2	-0.0238955	0.633967
RBMS3	-0.0229605	0.6698
RBM38	-0.0224213	0.6775
SAFB2	-0.0222605	0.676125
PABPC4	-0.0204702	0.594159
RBM45	-0.0200414	0.620239
RBM47	-0.0197302	0.628339
RAVER2	-0.01972	0.609254
RBM44	-0.0189432	0.666675
PTBP2	-0.0185578	0.578844
NCL	-0.0185149	0.588542
RNPC3	-0.017918	0.611367
TRNAU1AP	-0.0178896	0.609275
SRSF9	-0.0164918	0.584183
NELFE	-0.0152745	0.640725
ESRP1	-0.0145379	0.585197
DNAJC17	-0.0142586	0.650088
RBM42	-0.0141605	0.635375
RALY	-0.0137992	0.644825
RBMS2	-0.0127447	0.602125
RBM43	-0.0125374	0.594125
RBM12B	-0.012017	0.580635
EIF3B	-0.0112271	0.58341
G3BP1	-0.0111275	0.583483
RBM28	-0.0103139	0.573113
DAZAP1	-0.00990769	0.573417
DND1	-0.00921587	0.547462
RBM17	-0.00897873	0.5256
TRA2B	-0.00879764	0.53065
SART3	-0.00867465	0.558483
ZNF638	-0.00823359	0.552944
EIF4B	-0.00759501	0.570975
HTATSF1	-0.00700861	0.514525
RBM12	-0.00619444	0.541458
RBM41	-0.00586374	0.553525
CELF1	-0.00560189	0.549456
DAZL	-0.00469284	0.5154
RBM19	-0.00452237	0.550013
RDM1	-0.00414961	0.561475
HNRNPH3	-0.00246879	0.5277
RBMXL3	-0.000469437	0.6089
PABPC1L	0.000241108	0.534544
MYEF2	0.000855262	0.487422
RBM22	0.00299967	0.4781
BOLL	0.00303413	0.47135
RBM23	0.00468081	0.485775
U2AF1L4	0.00489683	0.45185
SSB	0.0060137	0.46436
SAFB	0.00929697	0.477825
ALKBH8	0.0140311	0.42787
CELF6	0.0144579	0.404072
RBMS1	0.0165381	0.395937
PABPC5	0.0169403	0.449887
CSTF2	0.0170704	0.44438
RBM20	0.0177132	0.3027
PABPC3	0.0179099	0.4223
RBM34	0.0188027	0.329663
IGF2BP3	0.0209326	0.406975
ESRP2	0.021008	0.382206
SRSF12	0.0211619	0.56005
TDRD10	0.023526	0.394333
RBM11	0.0241682	0.463975
ALYREF	0.0242182	0.390225
RBM26	0.0257209	0.386385
RBMXL1	0.0257264	0.333525
TIA1	0.0268222	0.3019
EWSR1	0.0269278	0.337
PPARGC1A	0.0281336	0.237125
LARP7	0.0289118	0.308381
NIFK	0.029087	0.4233
ZCRB1	0.0295147	0.338087
SNRPB2	0.0298351	0.33695
GRSF1	0.0303479	0.373561
ENOX2	0.030353	0.34305
PABPC4L	0.0333755	0.377912
PPARGC1B	0.0343081	0.23685
SLTM	0.0364218	0.347087
PABPN1L	0.0393892	0.29535
RBM8A	0.0463448	0.3186
RBMXL2	0.0525156	0.21425
TUT1	0.0527017	0.16795
NCBP2	0.0609972	0.2411
NOL8	0.0615688	0.167725
SNRNP35	0.07747	0.1021
PPIL4	0.0947801	0.0873833
SLIRP	0.102268	0.2254
