## Supplementary Data 1-8 for "Probabilistic mapping of sub-genic intolerance reveals functional and disease-critical protein regions": Supplementary Data 8.xlsx

### Sheet: Sheet1
gene_id	gene_name	p_mendelian_domain	p_mendelian_exon	missense_Z
ENSG00000196767	POU3F4	0.969564	0.37438	1.9051
ENSG00000177374	HIC1	0.953248	0.278641	1.4394
ENSG00000197238	H4C11	0.951701	0.878251	2.877
ENSG00000151474	FRMD4A	0.94149	0.925672	1.1937
ENSG00000133226	SRRM1	0.937397	0.814911	2.8697
ENSG00000286522	H3C2	0.935091	0.817139	1.4354
ENSG00000115875	SRSF7	0.931626	0.905452	3.0449
ENSG00000184925	LCN12	0.927936	0.665534	0.82547
ENSG00000276368	H2AC14	0.927585	0.688301	1.2464
ENSG00000277075	H2AC8	0.926992	0.822042	1.1674
ENSG00000261678	SCRT1	0.926914	0.31243	2.7204
ENSG00000205542	TMSB4X	0.92606	0.882741	1.9925
ENSG00000040633	PHF23	0.924676	0.689073	0.72645
ENSG00000277157	H4C4	0.920413	0.283574	-2.5881
ENSG00000125817	CENPB	0.918102	0.286583	3.0185
ENSG00000162702	ZNF281	0.914383	0.0350498	1.4942
ENSG00000185650	ZFP36L1	0.911863	0.408847	2.7808
ENSG00000106852	LHX6	0.911257	0.827471	2.4893
ENSG00000181019	NQO1	0.910547	0.566872	1.2955
ENSG00000184260	H2AC20	0.908469	0.579807	1.6746
ENSG00000198597	ZNF536	0.907489	0.273745	2.1578
ENSG00000158406	H4C8	0.906886	0.3545	-2.4063
ENSG00000153266	FEZF2	0.906314	0.809938	1.8659
ENSG00000278677	H2AC17	0.903749	0.367625	-0.99707
ENSG00000184486	POU3F2	0.901777	0.426658	2.8119
ENSG00000143977	SNRPG	0.901155	0.930037	2.7009
ENSG00000148411	NACC2	0.899309	0.844331	0.10391
ENSG00000136826	KLF4	0.898769	0.6595	-1.1026
ENSG00000273542	H4C12	0.896239	0.760919	2.5247
ENSG00000067082	KLF6	0.896013	0.866686	2.8517
ENSG00000180573	H2AC6	0.895995	0.723073	0.8456
ENSG00000187954	ZFTRAF1	0.895343	0.889952	1.4604
ENSG00000180828	BHLHE22	0.894924	0.222652	0.20398
ENSG00000169635	HIC2	0.891983	0.406473	2.1838
ENSG00000186660	ZFP91	0.890705	0.756624	1.7073
ENSG00000120738	EGR1	0.889644	0.248323	2.59
ENSG00000185668	POU3F1	0.886594	0.351341	2.8521
ENSG00000196787	H2AC11	0.885075	0.633559	-0.33222
ENSG00000164508	H2AC1	0.884921	0.382616	-1.4316
ENSG00000141570	CBX8	0.881183	0.883185	0.45678
ENSG00000100650	SRSF5	0.880007	0.898432	2.9217
ENSG00000164167	LSM6	0.879188	0.880668	1.6684
ENSG00000116604	MEF2D	0.878741	0.79836	3.0872
ENSG00000119729	RHOQ	0.878027	0.733734	2.5259
ENSG00000198435	NRARP	0.878011	0.71947	2.6234
ENSG00000104897	SF3A2	0.877877	0.958093	1.1251
ENSG00000103495	MAZ	0.875586	0.635054	-1.5811
ENSG00000114021	NIT2	0.873962	0.634139	0.77264
ENSG00000182968	SOX1	0.872148	0.426912	-0.54699
ENSG00000205903	ZNF316	0.871902	0.491503	1.6289
ENSG00000112237	CCNC	0.871042	0.896411	2.9977
ENSG00000188486	H2AX	0.868354	0.719421	2.8875
ENSG00000168421	RHOH	0.867981	0.522441	2.6584
ENSG00000275714	H3C1	0.867512	0.222137	-4.1181
ENSG00000287080	H3C3	0.867509	0.632606	-0.42653
ENSG00000165244	ZNF367	0.865686	0.771084	2.5415
ENSG00000166483	WEE1	0.865408	0.768588	2.5719
ENSG00000142409	ZNF787	0.863895	0.432752	0.67235
ENSG00000140948	ZCCHC14	0.863805	0.849901	1.5769
ENSG00000278705	H4C2	0.862528	0.207918	-4.2936
ENSG00000278828	H3C10	0.861517	0.53066	0.98465
ENSG00000164651	SP8	0.860502	0.337339	0.085034
ENSG00000254726	MEX3A	0.860132	0.288786	2.8556
ENSG00000179943	FIZ1	0.859672	0.398293	1.8494
ENSG00000144355	DLX1	0.859459	0.727506	2.3655
ENSG00000148737	TCF7L2	0.859277	0.750045	2.1064
ENSG00000125834	STK35	0.859106	0.694594	2.3676
ENSG00000116030	SUMO1	0.856231	0.899592	2.7442
ENSG00000130584	ZBTB46	0.85584	0.701771	2.8809
ENSG00000274997	H2AC12	0.855778	0.39096	-1.9083
ENSG00000185619	PCGF3	0.853915	0.92594	2.4642
ENSG00000115128	SF3B6	0.853885	0.812133	2.8614
ENSG00000153487	ING1	0.853437	0.491346	2.9618
ENSG00000168556	ING2	0.852016	0.700263	2.2351
ENSG00000130522	JUND	0.851379	0.357632	0.75021
ENSG00000276903	H2AC16	0.850752	0.358788	-1.119
ENSG00000116273	PHF13	0.848873	0.750436	2.0637
ENSG00000188529	SRSF10	0.847846	0.808371	3.0632
ENSG00000167081	PBX3	0.847338	0.68566	2.931
ENSG00000130731	METTL26	0.847137	0.35312	-1.5969
ENSG00000102030	NAA10	0.844338	0.90887	2.9489
ENSG00000004848	ARX	0.843765	0.773643	2.7394
ENSG00000230797	YY2	0.842727	0.221535	1.2526
ENSG00000169957	ZNF768	0.842586	0.230745	1.7477
ENSG00000189420	ZFP92	0.842175	0.561226	1.7789
ENSG00000156298	TSPAN7	0.840625	0.790496	2.6931
ENSG00000161681	SHANK1	0.840495	0.82219	2.7508
ENSG00000048540	LMO3	0.839162	0.79766	3.0384
ENSG00000175334	BANF1	0.838801	0.771741	2.5734
ENSG00000140632	GLYR1	0.838605	0.896846	1.887
ENSG00000143013	LMO4	0.838483	0.769737	2.844
ENSG00000168795	ZBTB5	0.837527	0.0241781	2.1686
ENSG00000120837	NFYB	0.836746	0.844544	2.8624
ENSG00000198088	NUP62CL	0.83609	0.819251	0.28425
ENSG00000184678	H2BC21	0.835959	0.765645	2.4123
ENSG00000179195	ZNF664	0.832925	0.272219	3.0081
ENSG00000203814	H2BC18	0.831758	0.761554	2.2109
ENSG00000183918	SH2D1A	0.831324	0.798947	2.0103
ENSG00000185697	MYBL1	0.830906	0.647651	2.6112
ENSG00000275023	MLLT6	0.830314	0.701237	2.7262
ENSG00000119574	ZBTB45	0.829966	0.738877	1.4668
ENSG00000165494	PCF11	0.82908	0.776242	2.8762
ENSG00000161016	RPL8	0.827711	0.771356	2.6289
ENSG00000105854	PON2	0.827561	0.641571	1.2075
ENSG00000185591	SP1	0.827552	0.612745	1.6005
ENSG00000147400	CETN2	0.827395	0.775732	1.7807
ENSG00000241343	RPL36A	0.825694	0.891513	2.8904
ENSG00000173258	ZNF483	0.825595	0.45309	2.8415
ENSG00000153443	UBALD1	0.825558	0.848503	0.88028
ENSG00000078403	MLLT10	0.825484	0.763144	1.7874
ENSG00000186111	PIP5K1C	0.822638	0.814285	2.7828
ENSG00000140307	GTF2A2	0.822459	0.79182	1.3219
ENSG00000197903	H2BC12	0.821788	0.747759	1.897
ENSG00000069535	MAOB	0.819988	0.806947	1.1474
ENSG00000004961	HCCS	0.819957	0.864327	1.8488
ENSG00000083812	ZNF324	0.81945	0.374222	0.32534
ENSG00000129351	ILF3	0.819416	0.750587	3.0174
ENSG00000174697	LEP	0.819182	0.71935	1.943
ENSG00000273983	H3C8	0.81811	0.357789	-1.2251
ENSG00000067057	PFKP	0.816697	0.699987	-0.53496
ENSG00000160075	SSU72	0.816679	0.792819	2.6656
ENSG00000197837	H4C16	0.816489	0.18751	-0.20104
ENSG00000116560	SFPQ	0.816105	0.758132	1.9793
ENSG00000083750	RRAGB	0.816104	0.858069	2.2941
ENSG00000143867	OSR1	0.814838	0.453832	1.8236
ENSG00000239306	RBM14	0.814657	0.675022	2.0537
ENSG00000116017	ARID3A	0.813565	0.760291	1.7311
ENSG00000185818	NAT8L	0.812033	0.753025	2.0954
ENSG00000196747	H2AC13	0.811825	0.46493	1.7864
ENSG00000163064	EN1	0.81167	0.590295	0.91207
ENSG00000120963	ZNF706	0.81094	0.791923	2.7667
ENSG00000218891	ZNF579	0.81053	0.271837	2.8586
ENSG00000151322	NPAS3	0.809648	0.756296	1.8573
ENSG00000129521	EGLN3	0.809405	0.649644	1.7781
ENSG00000196866	H2AC7	0.808749	0.300432	-3.4723
ENSG00000068438	FTSJ1	0.807975	0.871325	2.988
ENSG00000101868	POLA1	0.807591	0.787563	2.7914
ENSG00000185262	UBALD2	0.806596	0.777687	1.5806
ENSG00000217236	SP9	0.806042	0.371834	2.8843
ENSG00000108518	PFN1	0.805696	0.864553	2.8411
ENSG00000080854	IGSF9B	0.805409	0.780269	2.6266
ENSG00000169562	GJB1	0.805323	0.524269	2.9743
ENSG00000115268	RPS15	0.804957	0.953236	3.0501
ENSG00000073921	PICALM	0.804739	0.794805	1.573
ENSG00000178498	DTX3	0.80454	0.814754	2.8673
ENSG00000182095	TNRC18	0.804116	0.696657	-3.2512
ENSG00000133275	CSNK1G2	0.803874	0.821352	2.612
ENSG00000179632	MAF1	0.8038	0.819375	2.4228
ENSG00000102804	TSC22D1	0.803574	0.421477	-1.4443
ENSG00000196497	IPO4	0.803557	0.57505	1.2282
ENSG00000137270	GCM1	0.803187	0.646699	2.6411
ENSG00000169100	SLC25A6	0.803119	0.378591	0.74154
ENSG00000128534	LSM8	0.803042	0.717505	1.0082
ENSG00000116157	GPX7	0.802245	0.373034	-0.018165
ENSG00000173812	EIF1	0.8019	0.904046	2.6876
ENSG00000068305	MEF2A	0.801698	0.640186	1.6743
ENSG00000106689	LHX2	0.801015	0.578877	2.5403
ENSG00000198816	ZNF358	0.80041	0.144566	2.1293
ENSG00000142235	LMTK3	0.800119	0.851628	2.8552
ENSG00000183741	CBX6	0.797276	0.850738	1.6306
ENSG00000118181	RPS25	0.795756	0.820685	2.8239
ENSG00000171843	MLLT3	0.795738	0.863311	1.8746
ENSG00000008988	RPS20	0.793108	0.849798	2.7866
ENSG00000004059	ARF5	0.789797	0.864946	2.8736
ENSG00000089157	RPLP0	0.787923	0.804451	2.6964
ENSG00000114503	NCBP2	0.784831	0.809698	2.3695
ENSG00000119318	RAD23B	0.778173	0.852886	2.5263
ENSG00000266028	SRGAP2	0.775834	0.810856	2.4654
ENSG00000136942	RPL35	0.770311	0.802558	1.7852
ENSG00000104852	SNRNP70	0.770237	0.837925	2.2267
ENSG00000153815	CMIP	0.768763	0.836232	2.3702
ENSG00000173894	CBX2	0.768438	0.824283	-0.34317
ENSG00000100307	CBX7	0.762491	0.820619	1.8855
ENSG00000104964	TLE5	0.761562	0.85895	2.7387
ENSG00000129128	SPCS3	0.758173	0.887571	2.2707
ENSG00000205423	CNEP1R1	0.742389	0.872817	2.72
ENSG00000130066	SAT1	0.741402	0.855535	1.9556
ENSG00000114784	EIF1B	0.73536	0.815943	2.874
ENSG00000082258	CCNT2	0.73216	0.806685	2.2324
ENSG00000139154	AEBP2	0.729416	0.887925	1.9184
ENSG00000175155	YPEL2	0.728444	0.831807	2.6845
ENSG00000141582	CBX4	0.717028	0.837105	1.2287
ENSG00000106367	AP1S1	0.700973	0.851109	2.3848
ENSG00000105438	KDELR1	0.687186	0.811318	2.7808
ENSG00000130520	LSM4	0.679859	0.840383	2.1519
ENSG00000130811	EIF3G	0.679083	0.827449	2.976
ENSG00000177954	RPS27	0.672196	0.875873	2.3904
ENSG00000067829	IDH3G	0.64473	0.808679	2.713
ENSG00000138398	PPIG	0.643169	0.805048	2.2636
ENSG00000135932	CAB39	0.642669	0.822253	2.7911
ENSG00000072401	UBE2D1	0.611936	0.850117	2.8881
ENSG00000104343	UBE2W	0.603101	0.816862	2.8655
ENSG00000160087	UBE2J2	0.601074	0.865215	2.6157
ENSG00000188342	GTF2F2	0.592818	0.817763	0.6584
ENSG00000174871	CNIH2	0.584312	0.81342	3.0059
ENSG00000187118	CMC1	0.475197	0.811588	-0.12199
ENSG00000084623	EIF3I	0.440436	0.825506	2.9592
ENSG00000186654	PRR5	0.173375	0.829731	-0.96416
ENSG00000134186	PRPF38B	0.0915336	0.810344	2.2962
ENSG00000186566	GPATCH8	0.0180073	0.882563	2.3919
